# Long-term warming effects on the microbiome and nitrogen fixation of a common moss species in sub-Arctic tundra

**DOI:** 10.1101/838581

**Authors:** Ingeborg J. Klarenberg, Christoph Keuschnig, Ana J. Russi Colmenares, Denis Warshan, Anne D. Jungblut, Ingibjörg S. Jónsdóttir, Oddur Vilhelmsson

## Abstract

1. Bacterial communities form the basis of biogeochemical processes and determine plant growth and health. Mosses, an abundant plant group in Arctic ecosystems, harbour diverse bacterial communities that are involved in nitrogen fixation and carbon cycling. Global climate change is causing changes in aboveground plant biomass and shifting species composition in the Arctic, but little is known about the response of moss microbiomes.
2. Here, we studied the total and potentially active bacterial community associated with *Racomitrium lanuginosum*, in response to 20-year *in situ* warming in an Icelandic heathland. We evaluated the effect of warming and warming-induced shrub expansion on the moss bacterial community composition and diversity, *nifH* gene abundance and nitrogen-fixation rates.
3. Warming changed both the total and the potentially active bacterial community structure, while litter abundance only affected the total bacterial community structure. The relative abundance of Proteobacteria increased, while the relative abundance of Cyanobacteria and Acidobacteria decreased. *NifH* gene abundance and nitrogen-fixation rates were negatively affected by litter and *Betula nana* abundance, respectively. We also found shifts in the potentially nitrogen-fixing community, with *Nostoc* decreasing and non-cyanobacterial diazotrophs increasing in relative abundance. Our data suggests that the moss microbial community including the potentially nitrogen-fixing taxa is sensitive to future warming.
4. *Synthesis.* Long-term warming led to a shift in moss-associated bacterial community composition, while the abundance of nitrogen-fixing bacteria and nitrogen-fixation rates were negatively affected by increased litter and *Betula nana* abundance respectively. Warming and increased shrub abundance as a result of warming can affect moss-associated bacterial communities and nitrogen fixation rates in tundra ecosystems.
