## Supplementary material for "Long-term warming effects on the microbiome and nitrogen fixation of a common moss species in sub-Arctic tundra": Table S9

### Sheet: RNA
Phylum	Class	Order	Family	Genus	Species	ASV	baseMean	log2FoldChange	lfcSE	stat	pvalue	padj	Diffab	Indicator species	comb	A	B	Indstat	Indpvalue
Acidobacteria	Acidobacteriia	Acidobacteriales	Acidobacteriaceae (Subgroup 1)	Acidipila		CCTACGGGCGGCAGCAGTGGGGAATTTTGCGCAATGGGGGAAACCCTGACGCAGCAACGCCGCGTGGAGGATGAAGCCCCTTGGGGCGTAAACTCCTTTCGATCGGGAAGATAATGACGGTACCGAGAGAAGAAGCCCCGGCTAACTTCGTGCCAGCAGCCGCGGTAATACGAGGGGGGCGAGCGTTGTTCGGAATTATTGGGCGTAAAGGGTGCGTAGGCGGTTCAGTAAGTCTTGTGTGAAATCTTCGGGCTCAACTCGAAGTCTGCATGAGAAACTGCTGGGCTTGAGTGTGGGAGAGGTGAGTGGAATTCCCGGTGTAGCGGTGAAATGCGTAGATATCGGGAGGAACACCTGTGGCGAAAGCGGCTCACTGGACCACAACTGACGCTGAGGCAC…								c	c	0.947	0.6	0.754	0.02
Acidobacteria	Acidobacteriia	Acidobacteriales	Acidobacteriaceae (Subgroup 1)	Acidipila		CCTACGGGGGGCAGCAGTGGGGAATTTTGCGCAATGGGGGAAACCCTGACGCAGCAACGCCGCGTGGAGGATGAAGACCCTTGGGTCGTAAACTCCTTTCGATCGGGACGATTATGACGGTACCGGAAGAAGAAGCCCCGGCTAACTTCGTGCCAGCAGCCGCGGTAATACGAGGGGGGCGAGCGTTGTTCGGAATTATTGGGCGTAAAGGGTGCGTAGGCGGTTTGGTAAGTCTCGTGTGAAATCTTCGGGCTCAACTCGAAGTCTGCACGAGAAACTGCCGGGCTTGAGTATGGGAGAGGTGAGTGGAATTCCCGGTGTAGCGGTGAAATGCGTAGATATCGGGAGGAACACCTGTGGCGAAAGCGGCTCACTGGACCATAACTGACGCTGAGGCAC…								c	c	0.7473	0.8	0.773	0.038
Acidobacteria	Acidobacteriia	Acidobacteriales	Acidobacteriaceae (Subgroup 1)	Acidipila		CCTACGGGGGGCAGCAGTGGGGAATTTTGCGCAATGGGGGAAACCCTGACGCAGCAACGCCGCGTGGAGGATGAAGCCCCTTGGGGCGTAAACTCCTTTCGATCGGGAAGATAATGACGGTACCGAGAGAAGAAGCCCCGGCTAACTTCGTGCCAGCAGCCGCGGTAATACGAGGGGGGCGAGCGTTGTTCGGAATTATTGGGCGTAAAGGGTGCGTAGGCGGTTCAGTAAGTCTTGTGTGAAATCTTCGGGCTCAACTCGAAGTCTGCATGAGAAACTGCTGGGCTTGAGTGTGGGAGAGGTGAGTGGAATTCCCGGTGTAGCGGTGAAATGCGTAGATATCGGGAGGAACACCTGTGGCGAAAGCGGCTCACTGGACCACAACTGACGCTGAGGCAC…								c	c	0.7735	0.8	0.787	0.024
Acidobacteria	Acidobacteriia	Acidobacteriales	Acidobacteriaceae (Subgroup 1)	Bryocella		CCTACGGGAGGCAGCAGTGGGGAATTTTGCGCAATGGGGGAAACCCTGACGCAGCAACGCCGCGTGGAGGATGAAATCCCTTGGGATGTAAACTCCTTTCGCTCGGGACGATAATGACGGTACCGAGAGAAGAAGCCCCGGCTAACTTCGTGCCAGCAGCCGCGGTAATACGAGGGGGGCAAGCGTTGTTCGGAATTATTGGGCGTAAAGGGTGCGTAGGCGGTTTGACAAGTCTTATGTGAAATCTCTGGGCTCAACCCAGAGTCTGCATGGGAAACTGTCGGGCTAGAGGATGGGAGAGGTGAGTGGAATTTCCGGTGTAGCGGTGAAATGCGTAGATATCGGAAGGAACACCTGTGGCGAAAGCGGCTCACTGGACCATTTCTGACGCTGATGCAC…								c	c	1	0.5	0.707	0.026
Acidobacteria	Acidobacteriia	Acidobacteriales	Acidobacteriaceae (Subgroup 1)	Bryocella		CCTACGGGCGGCAGCAGTGGGGAATTTTGCGCAATGGGGGAAACCCTGACGCAGCAACGCCGCGTGGAGGATGAAATCCCTTGGGATGTAAACTCCTTTCGCTCGGGACGATAATGACGGTACCGAGAGAAGAAGCCCCGGCTAACTTCGTGCCAGCAGCCGCGGTAATACGAGGGGGGCAAGCGTTGTTCGGAATTATTGGGCGTAAAGGGTGCGTAGGCGGTTTGACAAGTCTTATGTGAAATCTCTGGGCTCAACCCAGAGTCTGCATGGGAAACTGTCGGGCTAGAGGATGGGAGAGGTGAGTGGAATTTCCGGTGTAGCGGTGAAATGCGTAGATATCGGAAGGAACACCTGTGGCGAAAGCGGCTCACTGGACCATTTCTGACGCTGATGCAC…								c	c	1	0.6	0.775	0.01
Acidobacteria	Acidobacteriia	Acidobacteriales	Acidobacteriaceae (Subgroup 1)	Bryocella		CCTACGGGGGGCAGCAGTGGGGAATTTTGCGCAATGGGGGAAACCCTGACGCAGCAACGCCGCGTGGAGGATGAAATCCCTTGGGATGTAAACTCCTTTCGCTCGGGACGATAATGACGGTACCGAGAGAAGAAGCCCCGGCTAACTTCGTGCCAGCAGCCGCGGTAATACGAGGGGGGCAAGCGTTGTTCGGAATTATTGGGCGTAAAGGGTGCGTAGGCGGTTTGACAAGTCTTATGTGAAATCTCTGGGCTCAACCCAGAGTCTGCATGGGAAACTGTCGGGCTAGAGGATGGGAGAGGTGAGTGGAATTTCCGGTGTAGCGGTGAAATGCGTAGATATCGGAAGGAACACCTGTGGCGAAAGCGGCTCACTGGACCATTTCTGACGCTGATGCAC…								c	c	1	0.6	0.775	0.01
Acidobacteria	Acidobacteriia	Acidobacteriales	Acidobacteriaceae (Subgroup 1)	Granulicella		CCTACGGGAGGCAGCAGTGGGGAATTTTGCGCAATGGGGGAAACCCTGACGCAGCAACGCCGCGTGGAGGATGAAATCCCCTGGGATGTAAACTCCTTTCGATCGGGAAGATAATGACGGTACCGAGAGAAGAAGCCCCGGCTAACTTCGTGCCAGCAGCCGCGGTAATACGAGGGGGGCAAGCGTTGTTCGGAATTATTGGGCGTAAAGGGTGCGTAGGCGGTTTGATAAGTTTCATGTGAAATCTTCGGGCTCAACCCGAAGTCTGCATGGAAAACTGTCGGGCTTGAGTATGGGAGAGGTGAGTGGAATTTCCGGTGTAGCGGTGAAATGCGTAGATATCGGAAGGAACACCTGTGGCGAAAGCGGCTCACTGGACCATAACTGACGCTGATGCAC…								c	c	1	0.5	0.707	0.039
Acidobacteria	Acidobacteriia	Acidobacteriales	Acidobacteriaceae (Subgroup 1)	Granulicella		CCTACGGGAGGCAGCAGTGGGGAATTTTGCGCAATGGGGGAAACCCTGACGCAGCAACGCCGCGTGGAGGATGAAGTATCTCGGTACGTAAACTCCTTTCGATGGGGAAGATAATGACGGTACCCATAGAAGAAGCCCCGGCTAACTTCGTGCCAGCAGCCGCGGTAATACGAGGGGGGCAAGCGTTGTTCGGATTTATTGGGCGTAAAGGGTGCGTAGGCGGTTTGGCAAGTCTTATGTGAAATCTATGGGCTCAACCCATAGTCTGCATGAGAAACTACCGGGCTTGAGTGATGGAGAGGTGAGTGGAATTTCCGGTGTAGCGGTGAAATGCGTAGATATCGGAAGGAACACCTGTGGCGAAAGCGGCTCACTGGACATTAACTGACGCTGATGCAC…								c	c	0.8358	0.9	0.867	0.001
Acidobacteria	Acidobacteriia	Acidobacteriales	Acidobacteriaceae (Subgroup 1)	Granulicella		CCTACGGGAGGCAGCAGTGGGGAATTTTGCGCAATGGGGGAAACCCTGACGCAGCAACGCCGCGTGGAGGATGAAGTATCTCGGTACGTAAACTCCTTTCGATGGGGAAGATAATGACGGTACCCATAGAAGAAGCCCCGGCTAACTTCGTGCCAGCAGCCGCGGTAATACGAGGGGGGCAAGCGTTGTTCGGATTTATTGGGCGTAAAGGGTGCGTAGGCGGTTTGGCAAGTCTTATGTGAAATCTATGGGCTCAACCCATAGTCTGCATGAGAAACTACCGGGCTTGAGTATTGGAGAGGTGAGTGGAATTTCCGGTGTAGCGGTGAAATGCGTAGATATCGGAAGGAACACCTGTGGCGAAAGCGGCTCACTGGACAATAACTGACGCTGATGCAC…								c	c	0.7819	0.9	0.839	0.004
Acidobacteria	Acidobacteriia	Acidobacteriales	Acidobacteriaceae (Subgroup 1)	Granulicella		CCTACGGGAGGCAGCAGTGGGGAATTTTGCGCAATGGGGGAAACCCTGACGCAGCAACGCCGCGTGGAGGATGAAGTATCTTGGTACGTAAACTCCTTTCGATGGGGAAGATAATGACGGTACCCATAGAAGAAGCCCCGGCTAACTTCGTGCCAGCAGCCGCGGTAATACGAGGGGGGCAAGCGTTGTTCGGATTTATTGGGCGTAAAGGGTGCGTAGGCGGTTTGGCAAGTCTTATGTGAAATCTATGGGCTCAACCCATAGTCTGCATGAGAAACTACCGGGCTTGAGTATTGGAGAGGTGAGTGGAATTTCCGGTGTAGCGGTGAAATGCGTAGATATCGGAAGGAACACCTGTGGCGAAAGCGGCTCACTGGACAATAACTGACGCTGATGCAC…								c	c	1	0.5	0.707	0.034
Acidobacteria	Acidobacteriia	Acidobacteriales	Acidobacteriaceae (Subgroup 1)	Granulicella		CCTACGGGAGGCAGCAGTGGGGAATTTTGCGCAATGGGGGAAACCCTGACGCAGCAACGCCGCGTGGAGGATGAAGTATCTTGGTACGTAAACTCCTTTCGATGGGGAAGATAATGACGGTACCCATAGAAGAAGCCCCGGCTAACTTCGTGCCAGCAGCCGCGGTAATACGAGGGGGGCAAGCGTTGTTCGGATTTATTGGGCGTAAAGGGTGCGTAGGCGGTTTGGCAAGTCTTATGTGAAATCTTCGGGCTCAACCCGAAGCCTGCATGAGAAACTACCGGGCTTGAGTATGGGAGAGGTGAGTGGAATTTCCGGTGTAGCGGTGAAATGCGTAGATATCGGAAGGAACACCTGTGGCGAAAGCGGCTCACTGGACCATAACTGACGCTGAAGCAC…								c	c	1	0.5	0.707	0.016
Acidobacteria	Acidobacteriia	Acidobacteriales	Acidobacteriaceae (Subgroup 1)	Granulicella		CCTACGGGCGGCAGCAGTGGGGAATTTTGCGCAATGGGGGAAACCCTGACGCAGCAACGCCGCGTGGAGGATGAAGTATCTCGGTACGTAAACTCCTTTCGATGGGGAAGATAATGACGGTACCCATAGAAGAAGCCCCGGCTAACTTCGTGCCAGCAGCCGCGGTAATACGAGGGGGGCAAGCGTTGTTCGGATTTATTGGGCGTAAAGGGTGCGTAGGCGGTTTGGCAAGTCTTATGTGAAATCTATGGGCTCAACCCATAGTCTGCATGAGAAACTACCGGGCTTGAGTATTGGAGAGGTGAGTGGAATTTCCGGTGTAGCGGTGAAATGCGTAGATATCGGAAGGAACACCTGTGGCGAAAGCGGCTCACTGGACAATAACTGACGCTGATGCAC…								c	c	1	0.9	0.949	0.002
Acidobacteria	Acidobacteriia	Acidobacteriales	Acidobacteriaceae (Subgroup 1)	Granulicella		CCTACGGGCGGCAGCAGTGGGGAATTTTGCGCAATGGGGGAAACCCTGACGCAGCAACGCCGCGTGGAGGATGAAGTATCTCGGTACGTAAACTCCTTTCGATGGGGAAGATAATGACGGTACCCATAGAAGAAGCCCCGGCTAACTTCGTGCCAGCAGCCGCGGTAATACGAGGGGGGCAAGCGTTGTTCGGATTTATTGGGCGTAAAGGGTGCGTAGGCGGTTTGGCAAGTCTTATGTGAAATCTATGGGCTCAACCCATAGTCTGCATGAGAAACTACCGGGCTTGAGTGATGGAGAGGTGAGTGGAATTTCCGGTGTAGCGGTGAAATGCGTAGATATCGGAAGGAACACCTGTGGCGAAAGCGGCTCACTGGACATTAACTGACGCTGATGCAC…								c	c	1	0.7	0.837	0.005
Acidobacteria	Acidobacteriia	Acidobacteriales	Acidobacteriaceae (Subgroup 1)	Granulicella		CCTACGGGGGGCAGCAGTGGGGAATTTTGCGCAATGGGGGAAACCCTGACGCAGCAACGCCGCGTGGAGGATGAAGTATCTCGGTACGTAAACTCCTTTCGATGGGGAAGATAATGACGGTACCCATAGAAGAAGCCCCGGCTAACTTCGTGCCAGCAGCCGCGGTAATACGAGGGGGGCAAGCGTTGTTCGGATTTATTGGGCGTAAAGGGTGCGTAGGCGGTTTGGCAAGTCTTATGTGAAATCTATGGGCTCAACCCATAGTCTGCATGAGAAACTACCGGGCTTGAGTATTGGAGAGGTGAGTGGAATTTCCGGTGTAGCGGTGAAATGCGTAGATATCGGAAGGAACACCTGTGGCGAAAGCGGCTCACTGGACAATAACTGACGCTGATGCAC…								c	c	1	0.9	0.949	0.001
Acidobacteria	Acidobacteriia	Acidobacteriales	Acidobacteriaceae (Subgroup 1)	Granulicella		CCTACGGGGGGCAGCAGTGGGGAATTTTGCGCAATGGGGGAAACCCTGACGCAGCAACGCCGCGTGGAGGATGAAGTATCTCGGTACGTAAACTCCTTTCGATGGGGAAGATAATGACGGTACCCATAGAAGAAGCCCCGGCTAACTTCGTGCCAGCAGCCGCGGTAATACGAGGGGGGCAAGCGTTGTTCGGATTTATTGGGCGTAAAGGGTGCGTAGGCGGTTTGGCAAGTCTTATGTGAAATCTATGGGCTCAACCCATAGTCTGCATGAGAAACTACCGGGCTTGAGTGATGGAGAGGTGAGTGGAATTTCCGGTGTAGCGGTGAAATGCGTAGATATCGGAAGGAACACCTGTGGCGAAAGCGGCTCACTGGACATTAACTGACGCTGATGCAC…								c	c	0.9011	0.8	0.849	0.004
Acidobacteria	Acidobacteriia	Acidobacteriales	Acidobacteriaceae (Subgroup 1)	NA		CCTACGGGAGGCAGCAGTGGGGAATTTTGCGCAATGGGGGAAACCCTGACGCAGCAACGCCGCGTGGAGGATGAAGTATCTTGGTACGTAAACTCCTTTCGACCGGGACGATTATGACGGTACCGGAAGAAGAAGCCCCGGCTAACTTCGTGCCAGCAGCCGCGGTAATACGAGGGGGGCAAGCGTTGTTCGGAATTATTGGGCGTAAAGGGTGCGTAGGCGGCCCCGCAAGTCTTGTGTGAAATCTTCAGGCTCAACTTGAAGTCTGCACAGGAAACTGCGGGGCTGGAGTATGGGAGAGGTGAGTGGAATTCCTGGTGTAGCGGTGAAATGCGTAGATATCAGGAGGAACACCTGTGGCGAAAGCGGCTCACTGGACCATAACTGACGCTGAGGCAC…								c	c	0.9007	0.8	0.849	0.007
Acidobacteria	Acidobacteriia	Acidobacteriales	Acidobacteriaceae (Subgroup 1)	NA		CCTACGGGAGGCAGCAGTGGGGAATTTTGCGCAATGGGGGAAACCCTGACGCAGCAACGCCGCGTGGAGGATGAAGTATCTTGGTACGTAAACTCCTTTCGACCGGGACGATTATGACGGTACCGGAAGAAGAAGCCCCGGCTAACTTCGTGCCAGCAGCCGCGGTAATACGAGGGGGGCAAGCGTTGTTCGGAATTATTGGGCGTAAAGGGTGCGTAGGCGGCCCCGCAAGTCTTGTGTGAAATCTTCAGGCTCAACTTGAAGTCTGCACAGGAAACTGCGGGGCTGGAGTATGGGAGAGGTGAGTGGAATTCCTGGTGTAGCGGTGAAATGCGTAGATATCAGGAGGAACACCTGTGGCGAAAGCGGCTCACTGGACCATAACTGACGCTGAGGCAC…								c	c	0.8373	0.7	0.766	0.01
Acidobacteria	Acidobacteriia	Acidobacteriales	Acidobacteriaceae (Subgroup 1)	NA		CCTACGGGAGGCAGCAGTGGGGAATTTTGCGCAATGGGGGAAACCCTGACGCAGCAACGCCGCGTGGAGGATGAAGTATCTTGGTACGTAAACTCCTTTCGACCGGGACGATTATGACGGTACCGGAAGAAGAAGCCCCGGCTAACTTCGTGCCAGCAGCCGCGGTAATACGAGGGGGGCAAGCGTTGTTCGGAATTATTGGGCGTAAAGGGTGCGTAGGCGGCCCCGCAAGTCTTGTGTGAAATCTTCAGGCTCAACTTGAAGTCTGCACAGGAAACTGCGGGGCTGGAGTATGGGAGAGGTGAGTGGAATTCCTGGTGTAGCGGTGAAATGCGTAGATATCAGGAGGAACACCTGTGGCGAAAGCGGCTCACTGGACCATAACTGACGCTGAGGCAC…								c	c	0.9007	0.6	0.735	0.02
Acidobacteria	Acidobacteriia	Acidobacteriales	Acidobacteriaceae (Subgroup 1)	NA		CCTACGGGGGGCAGCAGTGGGGAATTTTGCGCAATGGGGGAAACCCTGACGCAGCAACGCCGCGTGGAGGATGAAGTATCTTGGTACGTAAACTCCTTTCGACCGGGACGATTATGACGGTACCGGAAGAAGAAGCCCCGGCTAACTTCGTGCCAGCAGCCGCGGTAATACGAGGGGGGCAAGCGTTGTTCGGAATTATTGGGCGTAAAGGGTGCGTAGGCGGCCCCGCAAGTCTTGTGTGAAATCTTCAGGCTCAACTTGAAGTCTGCACAGGAAACTGCGGGGCTGGAGTATGGGAGAGGTGAGTGGAATTCCTGGTGTAGCGGTGAAATGCGTAGATATCAGGAGGAACACCTGTGGCGAAAGCGGCTCACTGGACCATAACTGACGCTGAGGCAC…								c	c	1	0.6	0.775	0.015
Acidobacteria	Acidobacteriia	Acidobacteriales	Acidobacteriaceae (Subgroup 1)	NA		CCTACGGGGGGCAGCAGTGGGGAATTTTGCGCAATGGGGGAAACCCTGACGCAGCAACGCCGCGTGGAGGATGAAGTATCTTGGTACGTAAACTCCTTTCGACCGGGACGATTATGACGGTACCGGAAGAAGAAGCCCCGGCTAACTTCGTGCCAGCAGCCGCGGTAATACGAGGGGGGCAAGCGTTGTTCGGAATTATTGGGCGTAAAGGGTGCGTAGGCGGCCCCGCAAGTCTTGTGTGAAATCTTCAGGCTCAACTTGAAGTCTGCACAGGAAACTGCGGGGCTGGAGTATGGGAGAGGTGAGTGGAATTCCTGGTGTAGCGGTGAAATGCGTAGATATCAGGAGGAACACCTGTGGCGAAAGCGGCTCACTGGACCATAACTGACGCTGAGGCAC…								c	c	0.8225	0.7	0.759	0.02
Acidobacteria	Acidobacteriia	Acidobacteriales	Acidobacteriaceae (Subgroup 1)	NA		CCTACGGGGGGCAGCAGTGGGGAATTTTGCGCAATGGGGGAAACCCTGACGCAGCAACGCCGCGTGGAGGATGAAGTATCTTGGTACGTAAACTCCTTTCGACCGGGACGATTATGACGGTACCGGAAGAAGAAGCCCCGGCTAACTTCGTGCCAGCAGCCGCGGTAATACGAGGGGGGCAAGCGTTGTTCGGAATTATTGGGCGTAAAGGGTGCGTAGGCGGCCCCGCAAGTCTTGTGTGAAATCTTCAGGCTCAACTTGAAGTCTGCACAGGAAACTGCGGGGCTGGAGTATGGGAGAGGTGAGTGGAATTCCTGGTGTAGCGGTGAAATGCGTAGATATCAGGAGGAACACCTGTGGCGAAAGCGGCTCACTGGACCATAACTGACGCTGAGGCAC…	11.3148	-6.91944	2.02672	-3.4141	0.000639924	0.348119	c	c	c	0.8601	0.6	0.718	0.04
Acidobacteria	Acidobacteriia	Acidobacteriales	Acidobacteriaceae_(Subgroup_1)	Granulicella		CCTACGGGCGGCAGCAGTGGGGAATTTTGCGCAATGGGGGAAACCCTGACGCAGCAACGCCGCGTGGAGGATGAAGTATCTCGGTACGTAAACTCCTTTCGATGGGGAAGATAATGACGGTACCCATAGAAGAAGCCCCGGCTAACTTCGTGCCAGCAGCCGCGGTAATACGAGGGGGGCAAGCGTTGTTCGGATTTATTGGGCGTAAAGGGTGCGTAGGCGGTTTGGCAAGTCTTATGTGAAATCTATGGGCTCAACCCATAGTCTGCATGAGAAACTACCGGGCTTGAGTATTGGAGAGGTGAGTGGAATTTCCGGTGTAGCGGTGAAATGCGTAGATATCGGAAGGAACACCTGTGGCGAAAGCGGCTCACTGGACAATAACTGACGCTGATGCAC…	8.11742	-6.43937	1.85971	-3.46257	0.000535038	0.348119	c		c
Acidobacteria	Acidobacteriia	Acidobacteriales	Acidobacteriaceae_(Subgroup_1)	Granulicella		CCTACGGGGGGCAGCAGTGGGGAATTTTGCGCAATGGGGGAAACCCTGACGCAGCAACGCCGCGTGGAGGATGAAGTATCTCGGTACGTAAACTCCTTTCGATGGGGAAGATAATGACGGTACCCATAGAAGAAGCCCCGGCTAACTTCGTGCCAGCAGCCGCGGTAATACGAGGGGGGCAAGCGTTGTTCGGATTTATTGGGCGTAAAGGGTGCGTAGGCGGTTTGGCAAGTCTTATGTGAAATCTATGGGCTCAACCCATAGTCTGCATGAGAAACTACCGGGCTTGAGTATTGGAGAGGTGAGTGGAATTTCCGGTGTAGCGGTGAAATGCGTAGATATCGGAAGGAACACCTGTGGCGAAAGCGGCTCACTGGACAATAACTGACGCTGATGCAC…	8.59854	-6.5226	1.81926	-3.58531	0.000336682	0.348119	c		c
Actinobacteria	Actinobacteria	Frankiales	Sporichthyaceae	NA		CCTACGGGAGGCAGCAGTGGGGAATATTGCGCAATGGGCGAAAGCCTGACGCAGCGACGCCGCGTGAGGGATGAAGGCCTTCGGGTTGTAAACCTCTTTCAGCAGGGACGAAGCGAAAGTGACGGTACCTGCAGAAGAAGCACCGGCTAACTACGTGCCAGCAGCCGCGGTAATACGTAGGGTGCAAGCGTTGTCCGGATTTATTGGGCGTAAAGAGCTCGTAGGCGGTTTGTCGCGTCGGATGTGAAAACCCAGGGCTCAACCCTGGGCCTGCATTCGATACGGGCAGACTAGAGTATGGCAGGGGAGACTGGAATTCCTGGTGTAGCGGTGAAATGCGCAGATATCAGGAGGAACACCGGTGGCGAAGGCGGGTCTCTGGGCCAAAACTGACGCTGA…								w	w	0.8093	0.6667	0.735	0.03
Actinobacteria	Actinobacteria	Micrococcales	Microbacteriaceae	Galbitalea		CCTACGGGAGGCAGCAGTGGGGAATATTGCACAATGGGCGCAAGCCTGATGCAGCAACGCCGCGTGAGGGACGACGGCCTTCGGGTTGTAAACCTCTTTTAGTAGGGAAGAAGCGAAAGTGACGGTACCTGCAGAAAAAGCACCGGCTAACTACGTGCCAGCAGCCGCGGTAATACGTAGGGTGCAAGCGTTATCCGGAATTATTGGGCGTAAAGAGCTCGTAGGCGGTTTGTCGCGTCTGCTGTGAAAACTGGAGGCTCAACCTCCAGCCTGCAGTGGGTACGGGCAGACTAGAGTGCGGTAGGGGAGATTGGAATTCCTGGTGTAGCGGTGGAATGCGCAGATATCAGGAGGAACACCGATGGCGAAGGCAGATCTCTGGGCCGTAACTGACGCTGA…								w	w	0.8492	0.8889	0.869	0.006
Actinobacteria	Actinobacteria	Micrococcales	Microbacteriaceae	Galbitalea		CCTACGGGCGGCAGCAGTGGGGAATATTGCACAATGGGCGCAAGCCTGATGCAGCAACGCCGCGTGAGGGACGACGGCCTTCGGGTTGTAAACCTCTTTTAGTAGGGAAGAAGCGAAAGTGACGGTACCTGCAGAAAAAGCACCGGCTAACTACGTGCCAGCAGCCGCGGTAATACGTAGGGTGCAAGCGTTATCCGGAATTATTGGGCGTAAAGAGCTCGTAGGCGGTTTGTCGCGTCTGCTGTGAAAACTGGAGGCTCAACCTCCAGCCTGCAGTGGGTACGGGCAGACTAGAGTGCGGTAGGGGAGATTGGAATTCCTGGTGTAGCGGTGGAATGCGCAGATATCAGGAGGAACACCGATGGCGAAGGCAGATCTCTGGGCCGTAACTGACGCTGA…								w	w	0.8715	0.7778	0.823	0.005
Actinobacteria	Actinobacteria	Micrococcales	Microbacteriaceae	Galbitalea		CCTACGGGGGGCAGCAGTGGGGAATATTGCACAATGGGCGCAAGCCTGATGCAGCAACGCCGCGTGAGGGACGACGGCCTTCGGGTTGTAAACCTCTTTTAGTAGGGAAGAAGCGAAAGTGACGGTACCTGCAGAAAAAGCACCGGCTAACTACGTGCCAGCAGCCGCGGTAATACGTAGGGTGCAAGCGTTATCCGGAATTATTGGGCGTAAAGAGCTCGTAGGCGGTTTGTCGCGTCTGCTGTGAAAACTGGAGGCTCAACCTCCAGCCTGCAGTGGGTACGGGCAGACTAGAGTGCGGTAGGGGAGATTGGAATTCCTGGTGTAGCGGTGGAATGCGCAGATATCAGGAGGAACACCGATGGCGAAGGCAGATCTCTGGGCCGTAACTGACGCTGA…								w	w	0.855	0.7778	0.815	0.008
Actinobacteria	Thermoleophilia	Solirubrobacterales	Solirubrobacteraceae	Conexibacter		CCTACGGGCGGCAGCAGTGGGGAATCTTGCGCAATGCGCGAAAGCGTGACGCAGCAACGCCGCGTGGGGGAAGACGGCCTTCGGGTTGTAAACCCCTTTCAGTTGGGACGAAGCTTCAGCGGTGAATAGCCGTTCGGAGTGACGGTACCTTCAGAAGAAGCCCCGGCTAACTACGTGCCAGCAGCCGCGGTAATACGTAGGGGGCAAGCGTTGTCCGGAATCATTGGGCGTAAAGAGCGTGTAGGCGGCTCGGTAAGTCCGCTGTGAAAGTCCAGGGCTCAACCCTGGAATGCCGGTGGAAACTGTCGAGCTAGAGTCCGGAAGAGGCGAGTGGAATTCCTGGTGTAGCGGTGAAATGCGCAGATATCAGGAGGAACACCAATGGCGAAGGCAGCTCGC…								w	w	1	0.4444	0.667	0.041
Actinobacteria	Thermoleophilia	Solirubrobacterales	Solirubrobacteraceae	Conexibacter		CCTACGGGGGGCAGCAGTGGGGAATCTTGCGCAATGCGCGAAAGCGTGACGCAGCAACGCCGCGTGGGGGAAGAAGGCCTTCGGGTTGTAAACCCCTTTCAGTTGGGACGAAGCTTTGCCGGTGAACAGCCGGTTGGAGTGACGGTACCTTCAGAAGAAGCCCCGGCTAACTACGTGCCAGCAGCCGCGGTAATACGTAGGGGGCAAGCGTTGTCCGGAATCATTGGGCGTAAAGAGCGTGTAGGCGGCTCGGTAAGTCCGCTGTGAAAGTCCAGGGCTCAACCCTGGAATGCCGGTGGAAACTGTCGAGCTAGAGTCCGGAAGAGGCGAGTGGAATTCCTGGTGTAGCGGTGAAATGCGCAGATATCAGGAGGAACACCAATGGCGAAGGCAGCTCGC…								c	c	0.7263	0.8	0.762	0.034
Cyanobacteria	Oxyphotobacteria	Nostocales	Nostocaceae	Nostoc PCC-73102		CCTACGGGCGGCAGCAGTGGGGAATTTTCCGCAATGGGCGAAAGCCTGACGGAGCAATACCGCGTGAGGGAGGAAGGCTCTTGGGTCGTAAACCTCTTTTCTCAGGGAAGAACACAATGACGGTACCTGAGGAATAAGCATCGGCTAACTCCGTGCCAGCAGCCGCGGTAATACGGAGGATGCAAGCGTTATCCGGAATGATTGGGCGTAAAGCGTCCGCAGGTGGCGAAGTAAGTCTGCTGTTAAAGCGTCTAGCTCAACTAGATAAGAGCAGTGGAAACTACTTACGCTAGAGTGCGTTCGGGGCAGAGGGAATTCCTGGTGTAGCGGTGAAATGCGTAGAGATCAGGAAGAACACCAGTGGCGAAGGCGCTCTGCTAGGCCGCAACTGACACTGAG…								c	c	0.9216	0.6	0.744	0.022
Cyanobacteria	Oxyphotobacteria	Nostocales	Nostocaceae	Nostoc PCC-73102		CCTACGGGGGGCAGCAGTGGGGAATTTTCCGCAATGGGCGAAAGCCTGACGGAGCAATACCGCGTGAGGGAGGAAGGCTCTTGGGTCGTAAACCTCTTTTCTCAGGGAAGAACACAATGACGGTACCTGAGGAATAAGCATCGGCTAACTCCGTGCCAGCAGCCGCGGTAATACGGAGGATGCAAGCGTTATCCGGAATGATTGGGCGTAAAGCGTCCGCAGGTGGCGAAGTAAGTCTGCTGTTAAAGCGTCTAGCTCAACTAGATAAGAGCAGTGGAAACTACTTACGCTAGAGTGCGTTCGGGGCAGAGGGAATTCCTGGTGTAGCGGTGAAATGCGTAGAGATCAGGAAGAACACCAGTGGCGAAGGCGCTCTGCTAGGCCGCAACTGACACTGAG…								c	c	0.9002	0.6	0.735	0.029
Proteobacteria	Alphaproteobacteria	Acetobacterales	Acetobacteraceae	Acidiphilium		CCTACGGGAGGCAGCAGTGGGGAATATTGGACAATGGGCGCAAGCCTGATCCAGCAATGCCGCGTGGATGAAGAAGGTTTTCGGATTGTAAAGTCCTTTCGGCGGGGACGATGATGACGGTACCCGCAGAAGAAGCCCCGGCTAACTTCGTGCCAGCAGCCGCGGTAATACGAAGGGGGCTAGCGTTGCTCGGAATGACTGGGCGTAAAGGGCGCGTAGGCGGAGTGCTTTGTCGGGCGTGAAATTCCAGGGCTTAACCTTGGGGCTGCGTTCGAGACGGGTATTCTAGAGTGGAGAAGAGGGTCGTGGAATTCCCAGTGTAGAGGTGAAATTCGTAGATATTGGGAAGAACACCGGTGGCGAAGGCGGCGACCTGGTCTTTTACTGACGCTGAGGCGC…								c	c	0.7569	1	0.87	0.003
Proteobacteria	Alphaproteobacteria	Acetobacterales	Acetobacteraceae	Acidiphilium		CCTACGGGAGGCAGCAGTGGGGAATATTGGACAATGGGCGCAAGCCTGATCCAGCAATGCCGCGTGGATGAAGAAGGTTTTCGGATTGTAAAGTCCTTTCGGCGGGGACGATGATGACGGTACCCGCAGAAGAAGCCCCGGCTAACTTCGTGCCAGCAGCCGCGGTAATACGAAGGGGGCTAGCGTTGCTCGGAATGACTGGGCGTAAAGGGCGCGTAGGCGGAGTGCTTTGTCGGGCGTGAAATTCCAGGGCTTAACCTTGGGGCTGCGTTCGAGACGGGTATTCTAGAGTGGAGCAGAGGGTCGTGGAATTCCCAGTGTAGAGGTGAAATTCGTAGATATTGGGAAGAACACCGGTGGCGAAGGCGGCGACCTGGTCTTTTACTGACGCTGAGGCGC…								c	c	0.7351	0.8	0.767	0.031
Proteobacteria	Alphaproteobacteria	Acetobacterales	Acetobacteraceae	Acidiphilium		CCTACGGGAGGCAGCAGTGGGGAATATTGGACAATGGGCGCAAGCCTGATCCAGCAATGCCGCGTGGATGAAGAAGGTTTTCGGATTGTAAAGTCCTTTCGGCGGGGACGATGATGACGGTACCCGCAGAAGAAGCCCCGGCTAACTTCGTGCCAGCAGCCGCGGTAATACGAAGGGGGCTAGCGTTGCTCGGAATGACTGGGCGTAAAGGGCGCGTAGGCGGCATGGACAGTCAGGTGTGAAATTCCCGGGCTTAACCTGGGGACTGCATTTGATACGTTCGGGCTAGAGTGTGGAAGAGGGTCGTGGAATTCCCAGTGTAGAGGTGAAATTCGTAGATATTGGGAAGAACACCGGTGGCGAAGGCGGCGACCTGGTCCATTACTGACGCTGAGGCGC…								c	c	0.8708	0.7	0.781	0.01
Proteobacteria	Alphaproteobacteria	Acetobacterales	Acetobacteraceae	Acidiphilium		CCTACGGGAGGCAGCAGTGGGGAATATTGGACAATGGGCGCAAGCCTGATCCAGCAATGCCGCGTGGGTGAAGAAGGTTTTCGGATTGTAAAGCCCTTTCGGCGGGGACGATGATGACGGTACCCGCAGAAGAAGCCCCGGCTAACTTCGTGCCAGCAGCCGCGGTAATACGAAGGGGGCTAGCGTTGCTCGGAATGACTGGGCGTAAAGGGCGCGTAGGCGGATCGTGCAGTCGGGCGTGAAATTCCTGGGCTCAACCTGGGGACTGCGTTCGAGACGCACGGTCTGGAGTCTGGAAGAGGGTCGTGGAATTCCCAGTGTAGAGGTGAAATTCGTAGATATTGGGAAGAACACCGGTGGCGAAGGCGGCGACCTGGTCCTTGACTGACGCTGAGGCGC…								w	w	1	0.4444	0.667	0.03
Proteobacteria	Alphaproteobacteria	Acetobacterales	Acetobacteraceae	Acidiphilium		CCTACGGGCGGCAGCAGTGGGGAATATTGGACAATGGGCGCAAGCCTGATCCAGCAATGCCGCGTGGATGAAGAAGGTTTTCGGATTGTAAAGTCCTTTCGGCGGGGACGATGATGACGGTACCCGCAGAAGAAGCCCCGGCTAACTTCGTGCCAGCAGCCGCGGTAATACGAAGGGGGCTAGCGTTGCTCGGAATGACTGGGCGTAAAGGGCGCGTAGGCGGAGTGCTTTGTCGGGCGTGAAATTCCAGGGCTTAACCTTGGGGCTGCGTTCGAGACGGGTATTCTAGAGTGGAGAAGAGGGTCGTGGAATTCCCAGTGTAGAGGTGAAATTCGTAGATATTGGGAAGAACACCGGTGGCGAAGGCGGCGACCTGGTCTTTTACTGACGCTGAGGCGC…								c	c	0.8184	1	0.905	0.001
Proteobacteria	Alphaproteobacteria	Acetobacterales	Acetobacteraceae	Acidiphilium		CCTACGGGCGGCAGCAGTGGGGAATATTGGACAATGGGCGCAAGCCTGATCCAGCAATGCCGCGTGGATGAAGAAGGTTTTCGGATTGTAAAGTCCTTTCGGCGGGGACGATGATGACGGTACCCGCAGAAGAAGCCCCGGCTAACTTCGTGCCAGCAGCCGCGGTAATACGAAGGGGGCTAGCGTTGCTCGGAATGACTGGGCGTAAAGGGCGCGTAGGCGGAGTGCTTTGTCGGGCGTGAAATTCCAGGGCTTAACCTTGGGGCTGCGTTCGAGACGGGTATTCTAGAGTGGAGCAGAGGGTCGTGGAATTCCCAGTGTAGAGGTGAAATTCGTAGATATTGGGAAGAACACCGGTGGCGAAGGCGGCGACCTGGTCTTTTACTGACGCTGAGGCGC…								c	c	0.8369	0.8	0.818	0.005
Proteobacteria	Alphaproteobacteria	Acetobacterales	Acetobacteraceae	Acidiphilium		CCTACGGGCGGCAGCAGTGGGGAATATTGGACAATGGGCGCAAGCCTGATCCAGCAATGCCGCGTGGATGAAGAAGGTTTTCGGATTGTAAAGTCCTTTCGGCGGGGACGATGATGACGGTACCCGCAGAAGAAGCCCCGGCTAACTTCGTGCCAGCAGCCGCGGTAATACGAAGGGGGCTAGCGTTGCTCGGAATGACTGGGCGTAAAGGGCGCGTAGGCGGAGTGCTTTGTCGGGCGTGAAATTCCAGGGCTTAACCTTGGGGCTGCGTTCGAGACGGGTATTCTAGAGTGGAGAAGAGGGTCGTGGAATTCCCAGTGTAGAGGTGAAATTCGTAGATATTGGGAAGAACACCGGTGGCGAAGGCGGCGACCTGGTCTTTTACTGACGCTGAGGCGC…								c	c	1	0.6	0.775	0.015
Proteobacteria	Alphaproteobacteria	Acetobacterales	Acetobacteraceae	Acidiphilium		CCTACGGGCGGCAGCAGTGGGGAATATTGGACAATGGGCGCAAGCCTGATCCAGCAATGCCGCGTGGGTGAAGAAGGTTTTCGGATTGTAAAGCCCTTTCGGCGGGGACGATGATGACGGTACCCGCAGAAGAAGCTCCGGCTAACTTCGTGCCAGCAGCCGCGGTAATACGAAGGGGGCTAGCGTTGCTCGGAATGACTGGGCGTAAAGGGCGCGTAGGCGGTTCGTACAGTCGGGTGTGAAATTCCTGGGCTTAACCTGGGGACTGCATTCGAGACGTGCGGGCTTGAGTGGGGAAGAGGGTCGTGGAATTCCCAGTGTAGAGGTGAAATTCGTAGATATTGGGAAGAACACCGGTGGCGAAGGCGGCGACCTGGTCCTTGACTGACGCTGAGGCGC…								c	c	1	0.6	0.775	0.013
Proteobacteria	Alphaproteobacteria	Acetobacterales	Acetobacteraceae	Acidiphilium		CCTACGGGGGGCAGCAGTGGGGAATATTGGACAATGGGCGCAAGCCTGATCCAGCAATGCCGCGTGGATGAAGAAGGTTTTCGGATTGTAAAGTCCTTTCGGCGGGGACGATGATGACGGTACCCGCAGAAGAAGCCCCGGCTAACTTCGTGCCAGCAGCCGCGGTAATACGAAGGGGGCTAGCGTTGCTCGGAATGACTGGGCGTAAAGGGCGCGTAGGCGGAGTGCTTTGTCGGGCGTGAAATTCCAGGGCTTAACCTTGGGGCTGCGTTCGAGACGGGTATTCTAGAGTGGAGAAGAGGGTCGTGGAATTCCCAGTGTAGAGGTGAAATTCGTAGATATTGGGAAGAACACCGGTGGCGAAGGCGGCGACCTGGTCTTTTACTGACGCTGAGGCGC…								c	c	0.7804	1	0.883	0.003
Proteobacteria	Alphaproteobacteria	Acetobacterales	Acetobacteraceae	Acidiphilium		CCTACGGGGGGCAGCAGTGGGGAATATTGGACAATGGGCGCAAGCCTGATCCAGCAATGCCGCGTGGATGAAGAAGGTTTTCGGATTGTAAAGTCCTTTCGGCGGGGACGATGATGACGGTACCCGCAGAAGAAGCCCCGGCTAACTTCGTGCCAGCAGCCGCGGTAATACGAAGGGGGCTAGCGTTGCTCGGAATGACTGGGCGTAAAGGGCGCGTAGGCGGAGTGCTTTGTCGGGCGTGAAATTCCAGGGCTTAACCTTGGGGCTGCGTTCGAGACGGGTATTCTAGAGTGGAGCAGAGGGTCGTGGAATTCCCAGTGTAGAGGTGAAATTCGTAGATATTGGGAAGAACACCGGTGGCGAAGGCGGCGACCTGGTCTTTTACTGACGCTGAGGCGC…								c	c	0.7772	0.8	0.788	0.023
Proteobacteria	Alphaproteobacteria	Acetobacterales	Acetobacteraceae	Acidiphilium		CCTACGGGGGGCAGCAGTGGGGAATATTGGACAATGGGCGCAAGCCTGATCCAGCAATGCCGCGTGGATGAAGAAGGTTTTCGGATTGTAAAGTCCTTTCGGCGGGGACGATGATGACGGTACCCGCAGAAGAAGCCCCGGCTAACTTCGTGCCAGCAGCCGCGGTAATACGAAGGGGGCTAGCGTTGCTCGGAATGACTGGGCGTAAAGGGCGCGTAGGCGGAGTGCTTTGTCGGGCGTGAAATTCCAGGGCTTAACCTTGGGGCTGCGTTCGAGACGGGTATTCTAGAGTGGAGAAGAGGGTCGTGGAATTCCCAGTGTAGAGGTGAAATTCGTAGATATTGGGAAGAACACCGGTGGCGAAGGCGGCGACCTGGTCTTTTACTGACGCTGAGGCGC…								c	c	0.7519	0.8	0.776	0.034
Proteobacteria	Alphaproteobacteria	Acetobacterales	Acetobacteraceae	Acidiphilium		CCTACGGGGGGCAGCAGTGGGGAATATTGGACAATGGGCGCAAGCCTGATCCAGCAATGCCGCGTGGATGAAGAAGGTTTTCGGATTGTAAAGTCCTTTCGGCGGGGACGATGATGACGGTACCCGCAGAAGAAGCCCCGGCTAACTTCGTGCCAGCAGCCGCGGTAATACGAAGGGGGCTAGCGTTGCTCGGAATGACTGGGCGTAAAGGGCGCGTAGGCGGAGTGCTTTGTCGGGCGTGAAATTCCAGGGCTTAACCTTGGGGCTGCGTTCGAGACGGGTATTCTAGAGTGGAGAAGAGGGTCGTGGAATTCCCAGTGTAGAGGTGAAATTCGTAGATATTGGGAAGAACACCGGTGGCGAAGGCGGCGACCTGGTCTTTTACTGACGCTGAGGCGC…								c	c	1	0.6	0.775	0.015
Proteobacteria	Alphaproteobacteria	Acetobacterales	Acetobacteraceae	Acidiphilium		CCTACGGGGGGCAGCAGTGGGGAATATTGGACAATGGGCGCAAGCCTGATCCAGCAATGCCGCGTGGATGAAGAAGGTTTTCGGATTGTAAAGTCCTTTCGGCGGGGACGATGATGACGGTACCCGCAGAAGAAGCCCCGGCTAACTTCGTGCCAGCAGCCGCGGTAATACGAAGGGGGCTAGCGTTGCTCGGAATGACTGGGCGTAAAGGGCGCGTAGGCGGAGTGCTTTGTCGGGCGTGAAATTCCAGGGCTTAACCTTGGGGCTGCGTTCGAGACGGGTATTCTAGAGTGGAGAAGAGGGTCGTGGAATTCCCAGTGTAGAGGTGAAATTCGTAGATATTGGGAAGAACACCGGTGGCGAAGGCGGCGACCTGGTCTTTTACTGACGCTGAGGCGC…								c	c	1	0.6	0.775	0.012
Proteobacteria	Alphaproteobacteria	Acetobacterales	Acetobacteraceae	Acidiphilium		CCTACGGGGGGCAGCAGTGGGGAATATTGGACAATGGGCGCAAGCCTGATCCAGCAATGCCGCGTGGATGAAGAAGGTTTTCGGATTGTAAAGTCCTTTCGGCGGGGACGATGATGACGGTACCCGCAGAAGAAGCCCCGGCTAACTTCGTGCCAGCAGCCGCGGTAATACGAAGGGGGCTAGCGTTGCTCGGAATGACTGGGCGTAAAGGGCGCGTAGGCGGAGTGCTTTGTCGGGCGTGAAATTCCAGGGCTTAACCTTGGGGCTGCGTTCGAGACGGGTATTCTAGAGTGGAGCAGAGGGTCGTGGAATTCCCAGTGTAGAGGTGAAATTCGTAGATATTGGGAAGAACACCGGTGGCGAAGGCGGCGACCTGGTCTTTTACTGACGCTGAGGCGC…								c	c	1	0.5	0.707	0.025
Proteobacteria	Alphaproteobacteria	Acetobacterales	Acetobacteraceae	Acidiphilium		CCTACGGGGGGCAGCAGTGGGGAATATTGGACAATGGGCGCAAGCCTGATCCAGCAATGCCGCGTGGATGAAGAAGGTTTTCGGATTGTAAAGTCCTTTCGGCGGGGACGATGATGACGGTACCCGCAGAAGAAGCCCCGGCTAACTTCGTGCCAGCAGCCGCGGTAATACGAAGGGGGCTAGCGTTGCTCGGAATGACTGGGCGTAAAGGGCGCGTAGGCGGATGGCTTTGTCGGGCGTGAAATTCCAGGGCTCAACCTTGGGTGGTCGTTCGAGACGGGTTATCTAGAGTTTGGCAGAGGGTCGTGGAATTCCCAGTGTAGAGGTGAAATTCGTAGATATTGGGAAGAACACCGGTGGCGAAGGCGGCGACCTGGTCCTTGACTGACGCTGAGGCGC…								c	c	1	0.5	0.707	0.031
Proteobacteria	Alphaproteobacteria	Acetobacterales	Acetobacteraceae	Acidiphilium		CCTACGGGGGGCAGCAGTGGGGAATATTGGACAATGGGCGCAAGCCTGATCCAGCAATGCCGCGTGGGTGAAGAAGGTTTTCGGATTGTAAAGCCCTTTCGGCGGGGACGATGATGACGGTACCCGCAGAAGAAGCTCCGGCTAACTTCGTGCCAGCAGCCGCGGTAATACGAAGGGGGCTAGCGTTGCTCGGAATGACTGGGCGTAAAGGGCGCGTAGGCGGTTCGTACAGTCGGGTGTGAAATTCCTGGGCTTAACCTGGGGACTGCATTCGAGACGTGCGGGCTTGAGTGGGGAAGAGGGTCGTGGAATTCCCAGTGTAGAGGTGAAATTCGTAGATATTGGGAAGAACACCGGTGGCGAAGGCGGCGACCTGGTCCTTGACTGACGCTGAGGCGC…								c	c	1	0.6	0.775	0.017
Proteobacteria	Alphaproteobacteria	Acetobacterales	Acetobacteraceae	NA		CCTACGGGAGGCAGCAGTGGGGAATATTGGACAATGGGCGCAAGCCTGATCCAGCAATGCCGCGTGTGTGAAGAAGGTCTTCGGATTGTAAAGCACTTTCGACAGGGACGATGATGACGGTACCTGTAGAAGAAGCCCCGGCTAACTTCGTGCCAGCAGCCGCGGTAATACGAAGGGGGCTAGCGTTGCTCGGAATGACTGGGCGTAAAGGGCGCGTAGGCGGATGGCACAGTCAGATGTGAAATTCCCGGGCTTAACCTGGGGGCTGCATTTGATACGTGTTGTCTAGAGTGAGGAAGAGGGTCGTGGAATTCCCAGTGTAGAGGTGAAATTCGTAGATATTGGGAAGAACACCGGTGGCGAAGGCGGCGACCTGGTCCTTGACTGACGCTGAGGCGC…								c	c	1	0.5	0.707	0.029
Proteobacteria	Alphaproteobacteria	Acetobacterales	Acetobacteraceae	NA		CCTACGGGAGGCAGCAGTGGGGAATATTGGACAATGGGCGCAAGCCTGATCCAGCAATGCCGCGTGTGTGAAGAAGGTCTTCGGATTGTAAAGCACTTTCGCCGGGGACGATGATGACGGTACCCGGATAAGAAGCCCCGGCTAACTTCGTGCCAGCAGCCGCGGTAATACGAAGGGGGCTAGCGTTGCTCGGAATGACTGGGCGTAAAGGGCGCGTAGGCGGCATGCACAGTCAGATGTGAAATTCCCGGGCTCAACCTGGGGACTGCATTTGATACGTGCGGGCTAGAGTGAGGAAGAGGGTTGTGGAATTCCCAGTGTAGAGGTGAAATTCGTAGATATTGGGAAGAACACCGGTGGCGAAGGCGGCAACCTGGTCCTTGACTGACGCTGAGGCGC…								w	w	0.8362	0.7778	0.806	0.012
Proteobacteria	Alphaproteobacteria	Acetobacterales	Acetobacteraceae	NA		CCTACGGGCGGCAGCAGTGGGGAATATTGGACAATGGGCGAAAGCCTGATCCAGCAATGCCGCGTGGGTGAAGAAGGTCTTCGGATTGTAAATCCCTTTCGGCGGGGACGATGATGACGGTACCCGCAGAAGAAGCTCCGGCTAACTTCGTGCCAGCAGCCGCGGTAATACGAAGGGGGCTAGCGTTGCTCGGAATGACTGGGCGTAAAGGGCGCGTAGGCGGTTCGTACAGTCGGGTGTGAAATTCCTGGGCTTAACCTGGGGGCTGCATTCGATACGTGCGGGCTTGAGTGCGGAAGAGGGTTGTGGAATTCCCAGTGTAGAGGTGAAATTCGTAGATATTGGGAAGAACACCGGTGGCGAAGGCGGCAACCTGGTCCGTGACTGACGCTGAGGCGC…								c	c	1	0.5	0.707	0.026
Proteobacteria	Alphaproteobacteria	Acetobacterales	Acetobacteraceae	NA		CCTACGGGCGGCAGCAGTGGGGAATATTGGACAATGGGCGAAAGCCTGATCCAGCAATGCCGCGTGTGTGAAGAAGGTCTTCGGATTGTAAAGCACTTTCGGCGGGGACGATGATGACGGTACCCGCAGAAGAAGCCCCGGCTAACTTCGTGCCAGCAGCCGCGGTAATACGAAGGGGGCTAGCGTTGCTCGGAATGACTGGGCGTAAAGGGCGCGTAGGCGGTCGCGATAGTCAGATGTGAAATTCCTGGGCTTAACCTGGGGACTGCATTTGATACTGTGTGGCTTGAGTGTGGAAGAGGGTCGTGGAATTCCCAGTGTAGAGGTGAAATTCGTAGATATTGGGAAGAACACCGGTGGCGAAGGCGGCGACCTGGTCCATAACTGACGCTGAGGCGC…								c	c	0.8969	0.6	0.734	0.026
Proteobacteria	Alphaproteobacteria	Acetobacterales	Acetobacteraceae	NA		CCTACGGGCGGCAGCAGTGGGGAATATTGGACAATGGGCGCAAGCCTGATCCAGCAATGCCGCGTGGATGAAGAAGGTTTTCGGATTGTAAAGTCCTTTCGGCGGGGACGATGATGACGGTACCCGCAGAAGAAGCCCCGGCTAACTTCGTGCCAGCAGCCGCGGTAATACGAAGGGGGCTAGCGTTGCTCGGAATGACTGGGCGTAAAGGGCGCGTAGGCGGCATGGACAGTCAGGTGTGAAATTCCCGGGCTTAACCTGGGGACTGCATTTGATACGTTCGGGCTAGAGTGTGGAAGAGGGTCGTGGAATTCCCAGTGTAGAGGTGAAATTCGTAGATATTGGGAAGAACACCGGTGGCGAAGGCGGCGACCTGGTCCATTACTGACGCTGAGGCGC…								c	c	1	0.5	0.707	0.029
Proteobacteria	Alphaproteobacteria	Acetobacterales	Acetobacteraceae	NA		CCTACGGGGGGCAGCAGTGGGGAATATTGGACAATGGGCGAAAGCCTGATCCAGCAATGCCGCGTGGGTGAAGAAGGTCTTCGGATTGTAAATCCCTTTCGGCGGGGACGATGATGACGGTACCCGCAGAAGAAGCTCCGGCTAACTTCGTGCCAGCAGCCGCGGTAATACGAAGGGGGCTAGCGTTGCTCGGAATGACTGGGCGTAAAGGGCGCGTAGGCGGTTCGTACAGTCGGGTGTGAAATTCCTGGGCTTAACCTGGGGGCTGCATTCGATACGTGCGGGCTTGAGTGCGGAAGAGGGTTGTGGAATTCCCAGTGTAGAGGTGAAATTCGTAGATATTGGGAAGAACACCGGTGGCGAAGGCGGCAACCTGGTCCGTGACTGACGCTGAGGCGC…								c	c	1	0.5	0.707	0.038
Proteobacteria	Alphaproteobacteria	Acetobacterales	Acetobacteraceae	NA		CCTACGGGGGGCAGCAGTGGGGAATATTGGACAATGGGCGAAAGCCTGATCCAGCAATGCCGCGTGTGTGAAGAAGGTCTTCGGATTGTAAAGCACTTTCGACGGGGACGATGATGACGGTACCCGTAGAAGAAGCCCCGGCTAACTTCGTGCCAGCAGCCGCGGTAATACGAAGGGGGCTAGCGTTGCTCGGAATGACTGGGCGTAAAGGGCGCGTAGGCGGATGGCACAGTCAGATGTGAAATTCCCGGGCTTAACCTGGGGGCTGCATTTGATACGTGTTGTCTAGAGTGAGGAAGAGGGTCGTGGAATTCCCAGTGTAGAGGTGAAATTCGTAGATATTGGGAAGAACACCGGTGGCGAAGGCGGCGACCTGGTCCTTGACTGACGCTGAGGCGC…								c	c	0.8346	0.8	0.817	0.008
Proteobacteria	Alphaproteobacteria	Acetobacterales	Acetobacteraceae	NA		CCTACGGGGGGCAGCAGTGGGGAATATTGGACAATGGGCGCAAGCCTGATCCAGCAATGCCGCGTGTGTGAAGAAGGTCTTCGGATTGTAAAGCACTTTCGCCGGGGACGATGATGACGGTACCCGGATAAGAAGCCCCGGCTAACTTCGTGCCAGCAGCCGCGGTAATACGAAGGGGGCTAGCGTTGCTCGGAATGACTGGGCGTAAAGGGCGCGTAGGCGGCATGCACAGTCAGATGTGAAATTCCCGGGCTCAACCTGGGGACTGCATTTGATACGTGCGGGCTAGAGTGAGGAAGAGGGTTGTGGAATTCCCAGTGTAGAGGTGAAATTCGTAGATATTGGGAAGAACACCGGTGGCGAAGGCGGCAACCTGGTCCTTGACTGACGCTGAGGCGC…								w	w	0.9156	0.7778	0.844	0.003
Proteobacteria	Alphaproteobacteria	Acetobacterales	Acetobacteraceae	NA		CCTACGGGGGGCAGCAGTGGGGAATATTGGACAATGGGCGCAAGCCTGATCCAGCAATGCCGCGTGTGTGAAGAAGGTCTTCGGATTGTAAAGCACTTTCGCCGGGGACGATGATGACGGTACCCGGATAAGAAGCCCCGGCTAACTTCGTGCCAGCAGCCGCGGTAATACGAAGGGGGCTAGCGTTGCTCGGAATGACTGGGCGTAAAGGGCGCGTAGGCGGCATGCACAGTCAGATGTGAAATTCCCGGGCTCAACCTGGGGACTGCATTTGATACGTGCGGGCTAGAGTGAGGAAGAGGGTTGTGGAATTCCCAGTGTAGAGGTGAAATTCGTAGATATTGGGAAGAACACCGGTGGCGAAGGCGGCAACCTGGTCCTTGACTGACGCTGAGGCGC…								w	w	0.9213	0.5556	0.715	0.02
Proteobacteria	Alphaproteobacteria	Acetobacterales	Acetobacteraceae	NA		CCTACGGGGGGCAGCAGTGGGGAATATTGGACAATGGGCGCAAGCCTGATCCAGCAATGCCGCGTGTGTGAAGAAGGTCTTCGGATTGTAAAGCACTTTCGCCGGGGACGATGATGACGGTACCCGGATAAGAAGCCCCGGCTAACTTCGTGCCAGCAGCCGCGGTAATACGAAGGGGGCTAGCGTTGCTCGGAATGACTGGGCGTAAAGGGCGCGTAGGCGGCATGCACAGTCAGATGTGAAATTCCCGGGCTCAACCTGGGGACTGCATTTGATACGTGCGGGCTAGAGTGAGGAAGAGGGTTGTGGAATTCCCAGTGTAGAGGTGAAATTCGTAGATATTGGGAAGAACACCGGTGGCGAAGGCGGCAACCTGGTCCTTGACTGACGCTGAGGCGC…								w	w	0.9056	0.4444	0.634	0.044
Proteobacteria	Alphaproteobacteria	Caulobacterales	Caulobacteraceae	NA		CCTACGGGAGGCAGCAGTGGGGAATCTTGCGCAATGGGCGAAAGCCTGACGCAGCCATGCCGCGTGGATGATGAAGGTCTTAGGATTGTAAAATCCTTTCAGCGGGGACGATAATGACGGTACCCGCAGAAGAAGCCCCGGCTAACTTCGTGCCAGCAGCCGCGGTAATACGAAGGGGGCTAGCGTTGCTCGGAATTACTGGGCGTAAAGGGAGCGTAGGCGGGTCGTTAAGTTGGGGGTGAAATCCCGGGGCTCAACCTCGGAACTGCCTTCGATACTGGCGACCTTGAGTATGGGAGAGGTGAGTGGAACTCCGAGTGTAGAGGTGAAATTCGTAGATATTCGGAAGAACACCAGTGGCGAAGGCGACTCACTGGCCCATTACTGACGCTGAGGCTC…								c	c	0.8829	0.6	0.728	0.036
Proteobacteria	Alphaproteobacteria	Caulobacterales	Caulobacteraceae	NA		CCTACGGGGGGCAGCAGTAGGGAATCTTGCGCAATGGGCGAAAGCCTGACGCAGCCATGCCGCGTGAATGATGAAGGTCTTAGGATTGTAAAATTCTTTCAGCGGGGACGATAATGACGGTACCCGCAGAAGAAGCCCCGGCTAACTTCGTGCCAGCAGCCGCGGTAATACGAAGGGGGCTAGCGTTGCTCGGAATTACTGGGCGTAAAGGGAGCGTAGGCGGATGTTTAAGTCAGAGGTGAAAGCCCAGGGCTCAACCTTGGAACTGCCTTTGATACTGGACATCTTGAGTGTGGGAGAGGTAAGCGGAACTCCGAGTGTAGAGGTGAAATTCGTAGATATTCGGAAGAACACCAGTGGCGAAGGCGGCTTACTGGCCCATTACTGACGCTGAGGCTC…								c	c	0.9567	0.5	0.692	0.037
Proteobacteria	Alphaproteobacteria	Caulobacterales	Caulobacteraceae	NA		CCTACGGGGGGCAGCAGTGGGGAATCTTGCGCAATGGGCGAAAGCCTGACGCAGCCATGCCGCGTGGATGATGAAGGTCTTAGGATTGTAAAATCCTTTCAGCGGGGACGATAATGACGGTACCCGCAGAAGAAGCCCCGGCTAACTTCGTGCCAGCAGCCGCGGTAATACGAAGGGGGCTAGCGTTGCTCGGAATTACTGGGCGTAAAGGGAGCGTAGGCGGGTCGTTAAGTTGGGGGTGAAATCCCGGGGCTCAACCTCGGAACTGCCTTCGATACTGGCGACCTTGAGTATGGGAGAGGTGAGTGGAACTCCGAGTGTAGAGGTGAAATTCGTAGATATTCGGAAGAACACCAGTGGCGAAGGCGACTCACTGGCCCATTACTGACGCTGAGGCTC…								c	c	1	0.5	0.707	0.026
Proteobacteria	Alphaproteobacteria	Caulobacterales	Caulobacteraceae	NA		CCTACGGGGGGCAGCAGTGGGGAATCTTGCGCAATGGGCGAAAGCCTGACGCAGCCATGCCGCGTGGATGATGAAGGTCTTAGGATTGTAAAATCCTTTCAGCGGGGACGATAATGACGGTACCCGCAGAAGAAGCCCCGGCTAACTTCGTGCCAGCAGCCGCGGTAATACGAAGGGGGCTAGCGTTGCTCGGAATTACTGGGCGTAAAGGGAGCGTAGGCGGGTCGTTAAGTTGGGGGTGAAATCCCGGGGCTCAACCTCGGAACTGCCTTCGATACTGGCGACCTTGAGTATGGGAGAGGTGAGTGGAACTCCGAGTGTAGAGGTGAAATTCGTAGATATTCGGAAGAACACCAGTGGCGAAGGCGACTCACTGGCCCATTACTGACGCTGAGGCTC…								c	c	1	0.5	0.707	0.026
Proteobacteria	Alphaproteobacteria	Rhizobiales	Rhizobiaceae	Allorhizobium-Neorhizobium-Pararhizobium-Rhizobium		CCTACGGGAGGCAGCAGTGGGGAATATTGGACAATGGGCGCAAGCCTGATCCAGCCATGCCGCGTGAGTGATGAAGGCCCTAGGGTTGTAAAGCTCTTTCACCGGAGAAGATAATGACGGTATCCGGAGAAGAAGCCCCGGCTAACTTCGTGCCAGCAGCCGCGGTAATACGAAGGGGGCTAGCGTTGTTCGGATTTACTGGGCGTAAAGCGCACGTAGGCGGATCGATCAGTCAGGGGTGAAATCCCAGAGCTCAACTCTGGAACTGCCTTTGATACTGTCGATCTGGAGTATGGAAGAGGTGAGTGGAATTCCGAGTGTAGAGGTGAAATTCGTAGATATTCGGAGGAACACCAGTGGCGAAGGCGGCTCACTGGTCCATTACTGACGCTGAGGTGC…								w	w	1	0.4444	0.667	0.039
Proteobacteria	Alphaproteobacteria	Rhizobiales	Xanthobacteraceae	Nitrobacter		CCTACGGGAGGCAGCAGTGGGGAATATTGGACAATGGGCGCAAGCCTGATCCAGCCATGCCGCGTGAGTGATGAAGGCCCTAGGGTTGTAAAGCTCTTTTGTGCGGGAAGATAATGACGGTACCGCAAGAATAAGCCCCGGCTAACTTCGTGCCAGCAGCCGCGGTAATACGAAGGGGGCTAGCGTTGCTCGGAATCACTGGGCGTAAAGGGTGCGTAGGCGGGTCTTTAAGTCAGGGGTGAAATCCTGGAGCTCAACTCCAGAACTGCCTTTGATACTGAGGATCTTGAGTTCGGGAGAGGTGAGTGGAACTGCGAGTGTAGAGGTGAAATTCGTAGATATTCGCAAGAACACCAGTGGCGAAGGCGGCTCACTGGCCCGATACTGACGCTGAGGCAC…								w	w	0.7328	0.7778	0.755	0.036
Proteobacteria	Alphaproteobacteria	Sphingomonadales	Sphingomonadaceae	Sphingomonas		CCTACGGGGGGCAGCAGTGGGGAATATTGGACAATGGGCGAAAGCCTGATCCAGCAATGCCGCGTGAGTGATGAAGGCCTTAGGGTTGTAAAGCTCTTTTACCCGGGAAGATAATGACTGTACCGGGAGAATAAGCCCCGGCTAACTCCGTGCCAGCAGCCGCGGTAATACGGAGGGGGCTAGCGTTGTTCGGAATTACTGGGCGTAAAGCGCACGTAGGCGGCTTGGTAAGTTAGAGGTGAAAGCCCAGGGCTCAACCCTGGAATTGCCTTTAAGACTGCCGAGCTAGTAGGTGAGAGAGGTGAGTGGAATTCCGAGTGTAGAGGTGAAATTCGTAGATATTCGGAAGAACACCAGTGGCGAAGGCGGCTCACTGGCTCATTCTAGACGCTGAGGTGC…								w	w	1	0.4444	0.667	0.03
Proteobacteria	Gammaproteobacteria	Betaproteobacteriales	Burkholderiaceae	Rhizobacter		CCTACGGGAGGCAGCAGTGGGGAATTTTGGACAATGGGCGCAAGCCTGATCCAGCCATGCCGCGTGTGGGAAGAAGGCCTTCGGGTTGTAAACCACTTTTGTCAGGGAAGAAACGGCTTGTCCTAATACGGTGAGCTAATGACGGTACCTGAAGAATAAGCACCGGCTAACTACGTGCCAGCAGCCGCGGTAATACGTAGGGTGCAAGCGTTAATCGGAATTACTGGGCGTAAAGCGTGCGCAGGCGGCTTTGCAAGACAGATGTGAAATCCCCGGGCTCAACCTGGGAACTGCATTTGTGACTGCATGGCTAGAGTACGGTAGAGGGGGATGGAATTCCGCGTGTAGCAGTGAAATGCGTAGATATGCGGAGGAACACCGATGGCGAAGGCAATCCCC…								w	w	0.8535	0.5556	0.689	0.033
